# Epiclomal: probabilistic clustering of sparse single-cell DNA methylation data

**DOI:** 10.1101/414482

**Authors:** Camila P.E. de Souza, Mirela Andronescu, Tehmina Masud, Farhia Kabeer, Justina Biele, Emma Laks, Daniel Lai, Patricia Ye, Jazmine Brimhall, Beixi Wang, Edmund Su, Tony Hui, Qi Cao, Marcus Wong, Michelle Moksa, Richard A. Moore, Martin Hirst, Samuel Aparicio, Sohrab P. Shah

## Abstract

We present Epiclomal, a probabilistic clustering method arising from a hierarchical mixture model to simultaneously cluster sparse single-cell DNA methylation data and impute missing values. Using synthetic and published single-cell CpG datasets we show that Epiclomal outperforms non-probabilistic methods and is able to handle the inherent missing data feature which dominates single-cell CpG genome sequences. Using a recently published single-cell 5mCpG sequencing method (PBAL), we show that Epiclomal discovers sub-clonal patterns of methylation in aneuploid tumour genomes, thus defining epiclones. We show that epiclones may transcend copy number determined clonal lineages, thus opening this important form of clonal analysis in cancer. Epiclomal is written in R and Python and is available at https://github.com/shahcompbio/Epiclomal.
