## Supplementary Table 2 for "Epiclomal: probabilistic clustering of sparse single-cell DNA methylation data"

### Sheet: SupplementaryTable2.csv
region.chr	region.start	region.end
chr1	19614998	19615660
chr1	159899432	159899853
chr1	183386000	183387664
chr1	203044722	203045390
chr1	224803638	224805313
chr1	231296559	231297345
chr2	119613031	119615565
chr2	133426652	133428870
chr2	208795525	208795860
chr3	8808961	8811280
chr3	133747920	133748266
chr3	136537559	136539204
chr3	139653431	139655114
chr5	1799462	1801904
chr6	1624185	1625468
chr6	5999149	5999787
chr6	24910626	24911285
chr6	41650672	41651582
chr6	84417597	84419378
chr6	100914946	100915245
chr6	105584149	105585620
chr7	63033193	63033483
chr7	129418286	129422509
chr7	155246391	155251954
chr7	156810572	156814593
chr8	142215691	142216299
chr8	143858279	143859411
chr9	21965096	21965747
chr9	36258170	36258886
chr9	37034136	37038340
chr9	66553464	66553828
chr9	130980900	130981317
chr9	131012454	131013429
chr9	140061736	140064863
chr10	108923781	108924804
chr10	131761170	131771695
chr11	1357626	1359081
chr11	2812415	2813396
chr11	18812572	18814079
chr11	61722744	61723483
chr11	62476771	62477480
chr11	66410925	66411587
chr11	118478235	118481896
chr12	3947923	3948619
chr13	29067789	29069976
chr13	79175611	79177984
chr14	102680287	102680519
chr14	103745233	103746270
chr16	11001646	11001872
chr17	48585386	48586166
chr18	12307555	12309042
chr18	77289018	77289464
chr18	77336082	77336281
chr18	77542920	77543323
chr18	77608383	77609118
chr19	804219	806662
chr19	10023835	10025602
chr19	31839636	31843048
chr19	39440405	39441010
chr19	46518283	46520080
chr20	32856659	32857248
chr20	34188719	34190267
chr20	55839287	55839766
chr22	17849474	17850733
chr22	37730551	37731415
chrX	17393160	17395816
chrX	17755054	17756647
chrX	25030461	25032053
chrX	30670740	30671868
chrX	34674508	34675726
chrX	46771564	46772980
chrX	47518016	47518849
chrX	48659713	48660628
chrX	48768764	48769473
chrX	49125646	49127199
chrX	50556224	50557179
chrX	51238707	51240103
chrX	54070312	54071311
chrX	67718427	67719071
chrX	70585716	70587062
chrX	99986424	99987184
chrX	105969686	105970598
chrX	110924384	110925275
chrX	118108503	118110558
chrX	118369863	118370972
chrX	118925158	118926128
chrX	122866200	122867096
chrX	129113846	129118028
chrX	132090363	132092617
chrX	132547568	132550283
chrX	133930788	133931354
chrX	138285888	138287622
chrX	149529541	149534089
chrX	153236072	153238479
